# Massively Multiplexed Affinity Characterization of Therapeutic Antibodies Against SARS-CoV-2 Variants

**DOI:** 10.1101/2021.04.27.440939

**Authors:** Emily Engelhart, Randolph Lopez, Ryan Emerson, Charles Lin, Colleen Shikany, Daniel Guion, Mary Kelley, David Younger

## Abstract

Antibody therapies represent a valuable tool to reduce COVID-19 deaths and hospitalizations. Multiple antibody candidates have been granted emergency use authorization by the FDA and many more are in clinical trials. Most antibody therapies for COVID-19 are engineered to bind to the receptor-binding domain (RBD) of the SARS-CoV-2 Spike protein and disrupt its interaction with ACE2. Notably, several SARS-CoV-2 strains have accrued mutations throughout the RBD that improve ACE2 binding affinity, enhance viral transmission, and escape some existing antibody therapies. Here, we measure the binding affinity of 33 therapeutic antibodies against a large panel of SARS-CoV-2 variants and related strains of clinical significance to determine epitopic residues, determine which mutations result in loss of binding, and predict how future RBD variants may impact antibody efficacy.

**One-Sentence Summary:** By measuring protein binding *in vitro*, we identify which clinical antibodies retain binding to various mutant SARS-CoV-2 strains.
