## Supplementary Table 1 - Literature Comparison for "Massively Multiplexed Affinity Characterization of Therapeutic Antibodies Against SARS-CoV-2 Variants"

### Sheet: Sheet1
Antibody	RBD mutant(s)	Reported effect	AlphaSeq effect	Source
REGN10933 (casirivimab)	E406W	Weaker binding	Weaker binding	Starr, T. N. et al. Prospective mapping of viral mutations that escape antibodies used to treat COVID-19. Science 371, 850–854 (2021).
REGN10933 (casirivimab)	F486K	Weaker binding	Weaker binding	Starr, T. N. et al. Prospective mapping of viral mutations that escape antibodies used to treat COVID-19. Science 371, 850–854 (2021).
REGN10987 (imdevimab)	E406W	Weaker binding	Weaker binding	Starr, T. N. et al. Prospective mapping of viral mutations that escape antibodies used to treat COVID-19. Science 371, 850–854 (2021).
REGN10987 (imdevimab)	N439K	Weaker binding	Weaker binding	Starr, T. N. et al. Prospective mapping of viral mutations that escape antibodies used to treat COVID-19. Science 371, 850–854 (2021).
REGN10987 (imdevimab)	K444Q	Weaker binding	Weaker binding	Starr, T. N. et al. Prospective mapping of viral mutations that escape antibodies used to treat COVID-19. Science 371, 850–854 (2021).
Bamlanivimab (LY3819253, LY-CoV555)	K417N	Weaker binding	Stronger binding	Starr, T. N. et al. Prospective mapping of viral mutations that escape antibodies used to treat COVID-19. Science 371, 850–854 (2021).
Bamlanivimab (LY3819253, LY-CoV555)	N460T	Weaker binding	N/A	Starr, T. N. et al. Prospective mapping of viral mutations that escape antibodies used to treat COVID-19. Science 371, 850–854 (2021).
Bamlanivimab (LY3819253, LY-CoV555)	A475V	Weaker binding	No effect	Starr, T. N. et al. Prospective mapping of viral mutations that escape antibodies used to treat COVID-19. Science 371, 850–854 (2021).
REGN10933 (casirivimab)	Y453F	Weaker binding	Weaker binding	Baum, A. et al., Antibody cocktail to SARS-CoV-2 spike protein prevents rapid mutational escape seen with individual antibodies. Science 369, 1014-1018 (2020).
REGN10933 (casirivimab)	F486V	Weaker binding	N/A	Baum, A. et al., Antibody cocktail to SARS-CoV-2 spike protein prevents rapid mutational escape seen with individual antibodies. Science 369, 1014-1018 (2020).
REGN10987 (imdevimab)	K444Q	Weaker binding	Weaker binding	Baum, A. et al., Antibody cocktail to SARS-CoV-2 spike protein prevents rapid mutational escape seen with individual antibodies. Science 369, 1014-1018 (2020).
REGN10987 (imdevimab)	V445A	Weaker binding	N/A	Baum, A. et al., Antibody cocktail to SARS-CoV-2 spike protein prevents rapid mutational escape seen with individual antibodies. Science 369, 1014-1018 (2020).
Bamlanivimab (LY3819253, LY-CoV555)	K417N/E484K/N501Y	Weaker binding	Weaker binding	Liu, H. et al. 501Y.V2 and 501Y.V3 variants of SARS-CoV-2 lose binding to Bamlanivimab in vitro. BioRxiv (2021)
Bamlanivimab (LY3819253, LY-CoV555)	K417N/N501Y	No effect	No effect	Liu, H. et al. 501Y.V2 and 501Y.V3 variants of SARS-CoV-2 lose binding to Bamlanivimab in vitro. BioRxiv (2021)
Bamlanivimab (LY3819253, LY-CoV555)	K417N/E484K	Weaker binding	Weaker binding	Liu, H. et al. 501Y.V2 and 501Y.V3 variants of SARS-CoV-2 lose binding to Bamlanivimab in vitro. BioRxiv (2021)
Bamlanivimab (LY3819253, LY-CoV555)	E484K	Weaker binding	Weaker binding	Starr, T. N. et al. Complete map of SARS-CoV-2 RBD mutations that escape the monoclonal antibody LY-CoV55 and its cocktail with LY-CoV016. BioRxiv (2021)
Bamlanivimab (LY3819253, LY-CoV555)	L452R	Weaker binding	Weaker binding	Starr, T. N. et al. Complete map of SARS-CoV-2 RBD mutations that escape the monoclonal antibody LY-CoV55 and its cocktail with LY-CoV016. BioRxiv (2021)
Bamlanivimab (LY3819253, LY-CoV555)	S494P	Weaker binding	Weaker binding	Starr, T. N. et al. Complete map of SARS-CoV-2 RBD mutations that escape the monoclonal antibody LY-CoV55 and its cocktail with LY-CoV016. BioRxiv (2021)
Etesevimab (LY-CoV016)	N501Y	No effect	No effect	Starr, T. N. et al. Complete map of SARS-CoV-2 RBD mutations that escape the monoclonal antibody LY-CoV55 and its cocktail with LY-CoV016. BioRxiv (2021)
Etesevimab (LY-CoV016)	K417N	Weaker binding	Weaker binding	Starr, T. N. et al. Complete map of SARS-CoV-2 RBD mutations that escape the monoclonal antibody LY-CoV55 and its cocktail with LY-CoV016. BioRxiv (2021)
Etesevimab (LY-CoV016)	K417T	Weaker binding	Weaker binding	Starr, T. N. et al. Complete map of SARS-CoV-2 RBD mutations that escape the monoclonal antibody LY-CoV55 and its cocktail with LY-CoV016. BioRxiv (2021)
Etesevimab (LY-CoV016)	N460I	Weaker binding	N/A	Starr, T. N. et al. Complete map of SARS-CoV-2 RBD mutations that escape the monoclonal antibody LY-CoV55 and its cocktail with LY-CoV016. BioRxiv (2021)
Etesevimab (LY-CoV016)	Q493R	Weaker binding	N/A	Starr, T. N. et al. Complete map of SARS-CoV-2 RBD mutations that escape the monoclonal antibody LY-CoV55 and its cocktail with LY-CoV016. BioRxiv (2021)
Etesevimab (LY-CoV016)	Q493K	Weaker binding	N/A	Starr, T. N. et al. Complete map of SARS-CoV-2 RBD mutations that escape the monoclonal antibody LY-CoV55 and its cocktail with LY-CoV016. BioRxiv (2021)
Etesevimab (LY-CoV016)	A475V	Weaker binding	Weaker binding	Starr, T. N. et al. Complete map of SARS-CoV-2 RBD mutations that escape the monoclonal antibody LY-CoV55 and its cocktail with LY-CoV016. BioRxiv (2021)
Bamlanivimab (LY3819253, LY-CoV555)	UK - N501Y	No effect	No effect	Hoffmann, M. et al. SARS-CoV-2 variants B.1.351 and B.1.1.248: Escape from therapeutic antibodies and antibodies induced by infection and vaccination. BioRxiv (2021)
Bamlanivimab (LY3819253, LY-CoV555)	SA - N501Y, K417N, E484K	Weaker binding	Weaker binding	Hoffmann, M. et al. SARS-CoV-2 variants B.1.351 and B.1.1.248: Escape from therapeutic antibodies and antibodies induced by infection and vaccination. BioRxiv (2021)
Bamlanivimab (LY3819253, LY-CoV555)	BRA - N501Y, E484K, K417T	Weaker binding	Weaker binding	Hoffmann, M. et al. SARS-CoV-2 variants B.1.351 and B.1.1.248: Escape from therapeutic antibodies and antibodies induced by infection and vaccination. BioRxiv (2021)
REGN10933 (casirivimab)	UK - N501Y	No effect	No effect	Hoffmann, M. et al. SARS-CoV-2 variants B.1.351 and B.1.1.248: Escape from therapeutic antibodies and antibodies induced by infection and vaccination. BioRxiv (2021)
REGN10933 (casirivimab)	SA - N501Y, K417N, E484K	Weaker binding	Weaker binding	Hoffmann, M. et al. SARS-CoV-2 variants B.1.351 and B.1.1.248: Escape from therapeutic antibodies and antibodies induced by infection and vaccination. BioRxiv (2021)
REGN10933 (casirivimab)	BRA - N501Y, E484K, K417T	Weaker binding	Weaker binding	Hoffmann, M. et al. SARS-CoV-2 variants B.1.351 and B.1.1.248: Escape from therapeutic antibodies and antibodies induced by infection and vaccination. BioRxiv (2021)
REGN10987 (imdevimab)	UK - N501Y	No effect	No effect	Hoffmann, M. et al. SARS-CoV-2 variants B.1.351 and B.1.1.248: Escape from therapeutic antibodies and antibodies induced by infection and vaccination. BioRxiv (2021)
REGN10987 (imdevimab)	SA - N501Y, K417N, E484K	No effect	Stronger binding	Hoffmann, M. et al. SARS-CoV-2 variants B.1.351 and B.1.1.248: Escape from therapeutic antibodies and antibodies induced by infection and vaccination. BioRxiv (2021)
REGN10987 (imdevimab)	BRA - N501Y, E484K, K417T	No effect	Stronger binding	Hoffmann, M. et al. SARS-CoV-2 variants B.1.351 and B.1.1.248: Escape from therapeutic antibodies and antibodies induced by infection and vaccination. BioRxiv (2021)
Bamlanivimab (LY3819253, LY-CoV555)	N439K	No effect	No effect	Thomson, E. C. et al. Circulating SARS-CoV-2 spike N439K variants maintain fitness while evading antibody-mediated immunity. Cell 2021
Bamlanivimab (LY3819253, LY-CoV555)	K417V	No effect	N/A	Thomson, E. C. et al. Circulating SARS-CoV-2 spike N439K variants maintain fitness while evading antibody-mediated immunity. Cell 2021
REGN10987 (imdevimab)	N439K	Weaker binding	Weaker binding	Thomson, E. C. et al. Circulating SARS-CoV-2 spike N439K variants maintain fitness while evading antibody-mediated immunity. Cell 2021
REGN10987 (imdevimab)	K417V	No effect	N/A	Thomson, E. C. et al. Circulating SARS-CoV-2 spike N439K variants maintain fitness while evading antibody-mediated immunity. Cell 2021
REGN10933 (casirivimab)	N439K	No effect	Stronger binding	Thomson, E. C. et al. Circulating SARS-CoV-2 spike N439K variants maintain fitness while evading antibody-mediated immunity. Cell 2021
REGN10933 (casirivimab)	K417V	Weaker binding	N/A	Thomson, E. C. et al. Circulating SARS-CoV-2 spike N439K variants maintain fitness while evading antibody-mediated immunity. Cell 2021
Bamlanivimab (LY3819253, LY-CoV555)	N439K	No effect	No effect	Thomson, E. C. et al. Circulating SARS-CoV-2 spike N439K variants maintain fitness while evading antibody-mediated immunity. Cell 2021
Bamlanivimab (LY3819253, LY-CoV555)	K417V	No effect	N/A	Thomson, E. C. et al. Circulating SARS-CoV-2 spike N439K variants maintain fitness while evading antibody-mediated immunity. Cell 2021
REGN10987 (imdevimab)	N439K	Weaker binding	Weaker binding	Thomson, E. C. et al. Circulating SARS-CoV-2 spike N439K variants maintain fitness while evading antibody-mediated immunity. Cell 2021
REGN10987 (imdevimab)	K417V	No effect	N/A	Thomson, E. C. et al. Circulating SARS-CoV-2 spike N439K variants maintain fitness while evading antibody-mediated immunity. Cell 2021
REGN10933 (casirivimab)	N439K	No effect	Stronger binding	Thomson, E. C. et al. Circulating SARS-CoV-2 spike N439K variants maintain fitness while evading antibody-mediated immunity. Cell 2021
REGN10933 (casirivimab)	K417V	Weaker binding	N/A	Thomson, E. C. et al. Circulating SARS-CoV-2 spike N439K variants maintain fitness while evading antibody-mediated immunity. Cell 2021
VHH-72	N439K	Stronger binding	Stronger binding	Thomson, E. C. et al. Circulating SARS-CoV-2 spike N439K variants maintain fitness while evading antibody-mediated immunity. Cell 2021
VHH-72	K417V	No effect	N/A	Thomson, E. C. et al. Circulating SARS-CoV-2 spike N439K variants maintain fitness while evading antibody-mediated immunity. Cell 2021
AZD8895/Tixagevimab/COV2-2196	N/A	No effect	N/A	Dong, J. et al., Genetic and structural basis for recognition of SARS-CoV-2 spike protein by a two-antibody cocktail. BioRxiv. 2021
AZD1061/Cilgavimab/COV2-3130	K444R	Weaker binding	N/A	Dong, J. et al., Genetic and structural basis for recognition of SARS-CoV-2 spike protein by a two-antibody cocktail. BioRxiv. 2021
AZD1061/Cilgavimab/COV2-3130	K444E	Weaker binding	N/A	Dong, J. et al., Genetic and structural basis for recognition of SARS-CoV-2 spike protein by a two-antibody cocktail. BioRxiv. 2021
AZD1061/Cilgavimab/COV2-3130	R346I	Weaker binding	N/A	Dong, J. et al., Genetic and structural basis for recognition of SARS-CoV-2 spike protein by a two-antibody cocktail. BioRxiv. 2021
CR3022	F392	Weaker binding	N/A	Greaney, A. J. et al., Complete Mapping of Mutations to the SARS-CoV-2 Spike Receptor-Binding Domain that Escape Antibody Recognition. Cell Host and Microbe (2021)
CR3022	V382	Weaker binding	N/A	Greaney, A. J. et al., Complete Mapping of Mutations to the SARS-CoV-2 Spike Receptor-Binding Domain that Escape Antibody Recognition. Cell Host and Microbe (2021)
CR3022	S383	Weaker binding	N/A	Greaney, A. J. et al., Complete Mapping of Mutations to the SARS-CoV-2 Spike Receptor-Binding Domain that Escape Antibody Recognition. Cell Host and Microbe (2021)
CR3022	P384	Weaker binding	N/A	Greaney, A. J. et al., Complete Mapping of Mutations to the SARS-CoV-2 Spike Receptor-Binding Domain that Escape Antibody Recognition. Cell Host and Microbe (2021)
CR3022	K378	Weaker binding	N/A	Greaney, A. J. et al., Complete Mapping of Mutations to the SARS-CoV-2 Spike Receptor-Binding Domain that Escape Antibody Recognition. Cell Host and Microbe (2021)
COR-101 / STE90-C11	V367F	No effect	Stronger binding	Bertoglio, F., et al., A SARS-CoV-2 neutralizing antibody selected from COVID-19 patients by phage display is binding to the ACE2-RBD interface and is tolerant to known RBD mutations. bioRxiv (2021)
COR-101 / STE90-C11	N439K	No effect	No effect	Bertoglio, F., et al., A SARS-CoV-2 neutralizing antibody selected from COVID-19 patients by phage display is binding to the ACE2-RBD interface and is tolerant to known RBD mutations. bioRxiv (2021)
COR-101 / STE90-C11	G476S	No effect	N/A	Bertoglio, F., et al., A SARS-CoV-2 neutralizing antibody selected from COVID-19 patients by phage display is binding to the ACE2-RBD interface and is tolerant to known RBD mutations. bioRxiv (2021)
COR-101 / STE90-C11	V483A	No effect	No effect	Bertoglio, F., et al., A SARS-CoV-2 neutralizing antibody selected from COVID-19 patients by phage display is binding to the ACE2-RBD interface and is tolerant to known RBD mutations. bioRxiv (2021)
COR-101 / STE90-C11	E484K	No effect	No effect	Bertoglio, F., et al., A SARS-CoV-2 neutralizing antibody selected from COVID-19 patients by phage display is binding to the ACE2-RBD interface and is tolerant to known RBD mutations. bioRxiv (2021)
COR-101 / STE90-C11	G485R	No effect	N/A	Bertoglio, F., et al., A SARS-CoV-2 neutralizing antibody selected from COVID-19 patients by phage display is binding to the ACE2-RBD interface and is tolerant to known RBD mutations. bioRxiv (2021)
COR-101 / STE90-C11	F486V	No effect	N/A	Bertoglio, F., et al., A SARS-CoV-2 neutralizing antibody selected from COVID-19 patients by phage display is binding to the ACE2-RBD interface and is tolerant to known RBD mutations. bioRxiv (2021)
VHH-72	N501Y	No effect	No effect	Schepens, B., et al., Drug development of an affinity enhanced, broadly neutralizing heavy chain-only antibody that restricts SARS-CoV-2 in hamsters. BioRxiv. 2021
VHH-72	K417N	No effect	No effect	Schepens, B., et al., Drug development of an affinity enhanced, broadly neutralizing heavy chain-only antibody that restricts SARS-CoV-2 in hamsters. BioRxiv. 2021
VHH-72	E484K	No effect	No effect	Schepens, B., et al., Drug development of an affinity enhanced, broadly neutralizing heavy chain-only antibody that restricts SARS-CoV-2 in hamsters. BioRxiv. 2021
VHH-72	SA - N501Y, K417N, E484K	No effect	No effect	Schepens, B., et al., Drug development of an affinity enhanced, broadly neutralizing heavy chain-only antibody that restricts SARS-CoV-2 in hamsters. BioRxiv. 2021
CR3022	UK - N501Y	No effect	No effect	https://absoluteantibody.com/general/cr3022-binds-to-coronavirus-variants/
CR3022	SA - N501Y, K417N, E484K	No effect	No effect	https://absoluteantibody.com/general/cr3022-binds-to-coronavirus-variants/
CR3022	V445I, E583D	No effect	N/A	https://absoluteantibody.com/general/cr3022-binds-to-coronavirus-variants/
CR3022	N439K	Weaker binding	No effect	https://absoluteantibody.com/general/cr3022-binds-to-coronavirus-variants/
CR3022	E484K	No effect	No effect	https://absoluteantibody.com/general/cr3022-binds-to-coronavirus-variants/
CR3022	S477N	No effect	No effect	https://absoluteantibody.com/general/cr3022-binds-to-coronavirus-variants/
CR3022	G485R	Weaker binding	N/A	https://absoluteantibody.com/general/cr3022-binds-to-coronavirus-variants/
REGN10933 (casirivimab)	UK - N501Y	No effect	No effect	Wang, R., et al., Spike mutations in SARS-CoV-2 variants confer resistance to antibody neutralization. BioRxiv (2021)
REGN10933 (casirivimab)	SA - N501Y, K417N, E484K	Weaker binding	Weaker binding	Wang, R., et al., Spike mutations in SARS-CoV-2 variants confer resistance to antibody neutralization. BioRxiv (2021)
REGN10933 (casirivimab)	BRA - N501Y, E484K, K417T	Weaker binding	Weaker binding	Wang, R., et al., Spike mutations in SARS-CoV-2 variants confer resistance to antibody neutralization. BioRxiv (2021)
REGN10933 (casirivimab)	K417N	Weaker binding	Weaker binding	Wang, R., et al., Spike mutations in SARS-CoV-2 variants confer resistance to antibody neutralization. BioRxiv (2021)
REGN10933 (casirivimab)	K417T	Weaker binding	Weaker binding	Wang, R., et al., Spike mutations in SARS-CoV-2 variants confer resistance to antibody neutralization. BioRxiv (2021)
REGN10933 (casirivimab)	N439K	No effect	No effect	Wang, R., et al., Spike mutations in SARS-CoV-2 variants confer resistance to antibody neutralization. BioRxiv (2021)
REGN10933 (casirivimab)	Y453F	Weaker binding	Weaker binding	Wang, R., et al., Spike mutations in SARS-CoV-2 variants confer resistance to antibody neutralization. BioRxiv (2021)
REGN10933 (casirivimab)	S477N	No effect	No effect	Wang, R., et al., Spike mutations in SARS-CoV-2 variants confer resistance to antibody neutralization. BioRxiv (2021)
REGN10933 (casirivimab)	T478I	No effect	N/A	Wang, R., et al., Spike mutations in SARS-CoV-2 variants confer resistance to antibody neutralization. BioRxiv (2021)
REGN10933 (casirivimab)	E484K	Weaker binding	Weaker binding	Wang, R., et al., Spike mutations in SARS-CoV-2 variants confer resistance to antibody neutralization. BioRxiv (2021)
REGN10933 (casirivimab)	F486L	Weaker binding	N/A	Wang, R., et al., Spike mutations in SARS-CoV-2 variants confer resistance to antibody neutralization. BioRxiv (2021)
REGN10933 (casirivimab)	S494P	No effect	Weaker binding	Wang, R., et al., Spike mutations in SARS-CoV-2 variants confer resistance to antibody neutralization. BioRxiv (2021)
REGN10987 (imdevimab)	UK - N501Y	No effect	No effect	Wang, R., et al., Spike mutations in SARS-CoV-2 variants confer resistance to antibody neutralization. BioRxiv (2021)
REGN10987 (imdevimab)	SA - N501Y, K417N, E484K	No effect	No effect	Wang, R., et al., Spike mutations in SARS-CoV-2 variants confer resistance to antibody neutralization. BioRxiv (2021)
REGN10987 (imdevimab)	BRA - N501Y, E484K, K417T	No effect	No effect	Wang, R., et al., Spike mutations in SARS-CoV-2 variants confer resistance to antibody neutralization. BioRxiv (2021)
REGN10987 (imdevimab)	K417N	No effect	No effect	Wang, R., et al., Spike mutations in SARS-CoV-2 variants confer resistance to antibody neutralization. BioRxiv (2021)
REGN10987 (imdevimab)	K417T	No effect	No effect	Wang, R., et al., Spike mutations in SARS-CoV-2 variants confer resistance to antibody neutralization. BioRxiv (2021)
REGN10987 (imdevimab)	N439K	Weaker binding	Weaker binding	Wang, R., et al., Spike mutations in SARS-CoV-2 variants confer resistance to antibody neutralization. BioRxiv (2021)
REGN10987 (imdevimab)	Y453F	No effect	No effect	Wang, R., et al., Spike mutations in SARS-CoV-2 variants confer resistance to antibody neutralization. BioRxiv (2021)
REGN10987 (imdevimab)	S477N	No effect	No effect	Wang, R., et al., Spike mutations in SARS-CoV-2 variants confer resistance to antibody neutralization. BioRxiv (2021)
REGN10987 (imdevimab)	T478I	No effect	N/A	Wang, R., et al., Spike mutations in SARS-CoV-2 variants confer resistance to antibody neutralization. BioRxiv (2021)
REGN10987 (imdevimab)	E484K	No effect	No effect	Wang, R., et al., Spike mutations in SARS-CoV-2 variants confer resistance to antibody neutralization. BioRxiv (2021)
REGN10987 (imdevimab)	F486L	No effect	N/A	Wang, R., et al., Spike mutations in SARS-CoV-2 variants confer resistance to antibody neutralization. BioRxiv (2021)
REGN10987 (imdevimab)	S494P	No effect	No effect	Wang, R., et al., Spike mutations in SARS-CoV-2 variants confer resistance to antibody neutralization. BioRxiv (2021)
ACE2	UK - N501Y	Stronger binding	Stronger binding	Ramanathan et al., SARS-CoV-2 B.1.1.7 and B.1.351 Spike variants bind human ACE2 with increased affinity. BioRxiv (2021)
ACE2	SA - N501Y, K417N, E484K	Stronger binding	Stronger binding	Ramanathan et al., SARS-CoV-2 B.1.1.7 and B.1.351 Spike variants bind human ACE2 with increased affinity. BioRxiv (2021)
