## Supplementary Table 2 - Antibody Sequences for "Massively Multiplexed Affinity Characterization of Therapeutic Antibodies Against SARS-CoV-2 Variants"

### Sheet: Sheet1
Short_Name	Name	Institution	Target	Phase	Type	VH	VL	Sequence source
CoV_binder_1	REGN10933 (casirivimab)	Regeneron	CoV-2	Phase 3	IGG	QVQLVESGGGLVKPGGSLRLSCAASGFTFSDYYMSWIRQAPGKGLEWVSYITYSGSTIYYADSVKGRFTISRDNAKSSLYLQMNSLRAEDTAVYYCARDRGTTMVPFDYWGQGTLVTVSS	DIQMTQSPSSLSASVGDRVTITCQASQDITNYLNWYQQKPGKAPKLLIYAASNLETGVPSRFSGSGSGTDFTFTISGLQPEDIATYYCQQYDNLPLTFGGGTKVEIK	http://opig.stats.ox.ac.uk/webapps/covabdab/
CoV_binder_2	REGN10987 (imdevimab)	Regeneron	CoV-2	Phase 3	IGG	QVQLVESGGGVVQPGRSLRLSCAASGFTFSNYAMYWVRQAPGKGLEWVAVISYDGSNKYYADSVKGRFTISRDNSKNTLYLQMNSLRTEDTAVYYCASGSDYGDYLLVYWGQGTLVTVSS	QSALTQPASVSGSPGQSITISCTGTSSDVGGYNYVSWYQQHPGKAPKLMIYDVSKRPSGVSNRFSGSKSGNTASLTISGLQSEDEADYYCNSLTSISTWVFGGGTKLTVL	http://opig.stats.ox.ac.uk/webapps/covabdab/
CoV_binder_3	Bamlanivimab (LY3819253, LY-CoV555)	AbCellera/Eli Lilly/NIH	CoV-2	Phase 3	IGG	QVQLVQSGAEVKKPGSSVKVSCKASGGTFSNYAISWVRQAPGQGLEWMGRIIPILGIANYAQKFQGRVTITADKSTSTAYMELSSLRSEDTAVYYCARGYYEARHYYYYYAMDVWGQGTAVTVSS	DIQMTQSPSSLSASVGDRVTITCRASQSISSYLSWYQQKPGKAPKLLIYAASSLQSGVPSRFSGSGSGTDFTLTITSLQPEDFATYYCQQSYSTPRTFGQGTKVEIK	http://opig.stats.ox.ac.uk/webapps/covabdab/
CoV_binder_4	Regdanvimab (CT-P59)	Celltrion	CoV-2	Phase 3	IGG	QITLKESGPTLVKPTQTLTLTCSFSGFSLSTSGVGVGWIRQPPGKALEWLALIDWDDNKYHTTSLKTRLTISKDTSKNQVVLTMTNMDPVDTATYYCARIPGFLRYRNRYYYYGMDVWGQGTTVTVSS	ELVLTQPPSVSAAPGQKVTISCSGSSSNIGNNYVSWYQQLPGTAPKLLIYDNNKRPSGIPDRFSGSKSGTSATLGITGLQTGDEADYYCGTWDSSLSAGVFGGGTELTVL	http://opig.stats.ox.ac.uk/webapps/covabdab/
CoV_binder_5	Sotrovimab (VIR-7831/GSK4182136)	Vir biotechnology/GSK	CoV-2	Phase 3	IGG	QVQLVQSGAEVKKPGASVKVSCKASGYPFTSYGISWVRQAPGQGLEWMGWISTYQGNTNYAQKFQGRVTMTTDTSTTTGYMELRRLRSDDTAVYYCARDYTRGAWFGESLIGGFDNWGQGTLVTVSS	EIVLTQSPGTLSLSPGERATLSCRASQTVSSTSLAWYQQKPGQAPRLLIYGASSRATGIPDRFSGSGSGTDFTLTISRLEPEDFAVYYCQQHDTSLTFGGGTKVEIK	http://opig.stats.ox.ac.uk/webapps/covabdab/
CoV_binder_6	AZD8895/Tixagevimab/COV2-2196	AstraZeneca/Vanderbilt University Medical Center/DARPA/BARDA	CoV-2	Phase 3	IGG	QMQLVQSGPEVKKPGTSVKVSCKASGFTFMSSAVQWVRQARGQRLEWIGWIVIGSGNTNYAQKFQERVTITRDMSTSTAYMELSSLRSEDTAVYYCAAPYCSSISCNDGFDIWGQGTMVTVSS	EIVLTQSPGTLSLSPGERATLSCRASQSVSSSYLAWYQQKPGQAPRLLIYGASSRATGIPDRFSGSGSGTDFTLTISRLEPEDFAVYYCQHYGSSRGWTFGQGTKVEIK	http://opig.stats.ox.ac.uk/webapps/covabdab/
CoV_binder_7	AZD1061/Cilgavimab	AstraZeneca/Vanderbilt University Medical Center/DARPA/BARDA	CoV-2	Phase 3	IGG	EVQLVESGGGLVKPGGSLRLSCAASGFTFRDVWMSWVRQAPGKGLEWVGRIKSKIDGGTTDYAAPVKGRFTISRDDSKNTLYLQMNSLKTEDTAVYYCTTAGSYYYDTVGPGLPEGKFDYWGQGTLVTVSS	DIVMTQSPDSLAVSLGERATINCKSSQSVLYSSNNKNYLAWYQQKPGQPPKLLMYWASTRESGVPDRFSGSGSGAEFTLTISSLQAEDVAIYYCQQYYSTLTFGGGTKVEIK	http://opig.stats.ox.ac.uk/webapps/covabdab/
CoV_binder_8	Etesevimab	Junshi Biosciences/Institute of Microbiology, Chinese Academy of Sciences/Eli Lilly	CoV-2	Phase 2	IGG	EVQLVESGGGLVQPGGSLRLSCAASGFTVSSNYMSWVRQAPGKGLEWVSVIYSGGSTFYADSVKGRFTISRDNSMNTLFLQMNSLRAEDTAVYYCARVLPMYGDYLDYWGQGTLVTVSS	DIVMTQSPSSLSASVGDRVTITCRASQSISRYLNWYQQKPGKAPKLLIYAASSLQSGVPSRFSGSGSGTDFTLTISSLQPEDFATYYCQQSYSTPPEYTFGQGTKLEIK	http://www.imgt.org/mAb-DB/mAbcard?AbId=1107
CoV_binder_9	COR-101 / STE90-C11	YUMAB /CORAT therapeutics	CoV-2	Phase 2	IGG	QVQLVESGGGLVQPGGSLRLSCAASGLTVSSNYMSWVRQAPGKGLEWVSVIYSGGSTYYADSVKGRFTISRDDSKNTLYLQMNSLRAEDTAVYYCARDVADAFDIWGQGTMVTVSS	DIVMTQSPSFLSASVGDRVTITCRASQGISSYLAWYQQKPGKAPKLLIYAASTLQSGVPSRFSGSGSGTEFTLTISSLQPEDFATYYCQQLNSYPPFTFGPGTKVDIK	https://www.biorxiv.org/content/10.1101/2020.12.03.409318v1.full.pdf
CoV_binder_10	CC12.1	N/A	CoV-2	N/A	IGG	EVQLVESGGGLIQPGGSLRLSCAASGLTVSSNYMSWVRQAPGKGLEWVSVIYSGGSTFYADSVKGRFTISRDNSKNTLYLQMNSLRAEDTAVYYCARDLDVYGLDVWGQGTTVTVSS	DIVMTQSPSFLSASVGDRVTITCRASQGISSYLAWYQQKPGKAPKLLIYAASTLQSGVPSRFSGSGSGTEFTLTISSLQPEDFATYYCQQLNSYPPKFTFGPGTKVEIK	http://opig.stats.ox.ac.uk/webapps/covabdab/
CoV_binder_11	Fab-52	N/A	CoV-2	N/A	IGG	QVQLVQSGAEVKKPGSSVKVSCKASGYTFTSYGISWVRQAPGQGLEWMGGIIPMFGTTNYAQKFQGRVTITADKSTSTAYMELSSLRSEDTAVYYCARDRGDTIDYWGQGTLVTVSS	DIQMTQSPSSLSASVGDRVTITCRASQGISNNLNWYQQKPGKAPKLLIYAASSLESGVPSRFSGSGSGTDFTLTISSLQPEDFATYYCQQGNGFPLTFGPGTKVDIK	http://opig.stats.ox.ac.uk/webapps/covabdab/
CoV_binder_12	BD23	N/A	CoV-2	N/A	IGG	QVQLVQSGSELKKPGASVKVSCKASGYTFTSYAMNWVRQAPGQGLEWMGWINTNTGNPTYAQGFTGRFVFSLDTSVSTAYLQISSLKAEDTAVYYCARPQGGSSWYRDYYYGMDVWGQGTTVTVSS	DIQMTQSPSTLSASVGDRVTITCRASQSISSWLAWYQQKPGKAPKLLIYKASSLESGVPSRFSGSGSGTEFTLTISSLQPDDFATYYCQQYNSYPYTFGQGTKLEIK	http://opig.stats.ox.ac.uk/webapps/covabdab/
CoV_binder_13	m396-B10	N/A	CoV-2	N/A	IGG	QVQLQQSGAEVKKPGSSVKVSCKASGGTFSTYSISWVRQAPGQGLEWMGGIAPSHGFANYAQKFQGRVTITTDESTSTAYMELSSLRSEDTAVYYCARDTATGGMDVWGQGTTVTVSS	SYELTQPPSVSVAPGKTARITCGGNNIGSKSVHWYQQKPGQAPVLVVYDDSDRPSGIPERFSGSNSGNTATLTISRVEAGDEADYYCQVWDTYSDYVFGTGTKVTVL	http://opig.stats.ox.ac.uk/webapps/covabdab/
CoV_binder_14	CR3014-C8	N/A	CoV-2	N/A	IGG	EVQLVESGGGLVQPGGSLRLSCAASGFTFSDHYMDWVRQAPGKGLEWVGRTRNKANSYTTEYAASVKGRFTISRDDSKNSLYLQMNSLKTEDTAVYYCARGISPFYFDYWGQGTLVTVSS	DIQMTQSPSSLSASVGDRVTITCRASQYIYDSLNWYQQKPGKAPKLLIYDSSYLQSGVPSRFSGSGSGTDFTLTISSLQPEDFATYYCQQSWDTPVTFGQGTKVEIK	http://opig.stats.ox.ac.uk/webapps/covabdab/
CoV_binder_15	CR3014-D1	N/A	CoV-2	N/A	IGG	EVQLVESGGGLVQPGGSLRLSCAASGFTFSDHYMDWVRQAPGKGLEWVGRTRNKANSYTTEYAASVKGRFTISRDDSKNSLYLQMNSLKTEDTAVYYCARGISPFYFDYWGQGTLVTVSS	DIQMTQSPSSLSASVGDRVTITCRASQDIAYALNWYQQKPGKAPKLLIYASSSLQSGVPSRFSGSGSGTDFTLTISSLQPEDFATYYCQQMGREPTTFGQGTKVEIK	http://opig.stats.ox.ac.uk/webapps/covabdab/
CoV_binder_16	CR3022-B6	N/A	CoV-2	N/A	IGG	QMQLVQSGTEVKKPGESLKISCKGSGYGFITYWIGWVRQMPGKGLEWMGIIYPGDSETRYSPSFQGQVTISADKSINTAYLQWSSLKASDTAIYYCAGGSGISTPMDVWGQGTTVTVSS	DIQMTQSPSSLSASVGDRVTITCRASQSIYSALNWYQQKPGKAPKLLIYAASALQSGVPSRFSGSGSGTDFTLTISSLQPEDFATYYCQQTDIHPYTFGQGTKVEIK	http://opig.stats.ox.ac.uk/webapps/covabdab/
CoV_binder_17	CR3022-B11	N/A	CoV-2	N/A	IGG	QMQLVQSGTEVKKPGESLKISCKGSGYGFITYWIGWVRQMPGKGLEWMGIIYPGDSETRYSPSFQGQVTISADKSINTAYLQWSSLKASDTAIYYCAGGSGISTPMDVWGQGTTVTVSS	DIQLTQSPDSLAVSLGERATINCKSSQSVLSDSIAKNYLAWYQQKPGQPPKLLIYWASSRESGVPDRFSGSGSGTDFTLTISSLQAEDVAVYYCQQYYSTPYTFGQGTKVEIK	http://opig.stats.ox.ac.uk/webapps/covabdab/
CoV_binder_18	CR3022-G11	N/A	CoV-2	N/A	IGG	QMQLVQSGTEVKKPGESLKISCKGSGYGFNYYWIGWVRQMPGKGLEWMGIIYPGDSETRYSPSFQGQVTISADKSINTAYLQWSSLKASDTAIYYCAGGDGVSTPMDVWGQGTTVTVSS	DIQLTQSPDSLAVSLGERATINCKSSQSVLSYAVHKNYLAWYQQKPGQPPKLLIYWASTRESGVPDRFSGSGSGTDFTLTISSLQAEDVAVYYCQQYYSTPYTFGQGTKVEIK	http://opig.stats.ox.ac.uk/webapps/covabdab/
CoV_binder_19	FC05	N/A	CoV-2	N/A	IGG	EVQLLEQSGAEVKKPGASVRVSCKVSGYTLPEVAMHWVRQAPGKGLEWMGGFDPEDGETMYAQKFQGRVTMTEDTSTDTAYMELSSLRSEDTAVYYCATTTPFSSSYWFDPWGQGTLVTV	SVLTQAPSVSAAPGQKVTISCSGSSSNIGNNYVSWYQQLPGTAPKLLIYDNNKRPSGIPDRFSGSKSGTSATLGITGLQTGDEADYYCGTWDSSLSAVVFGGGTKLTVL	http://opig.stats.ox.ac.uk/webapps/covabdab/
CoV_binder_20	P17	N/A	CoV-2	N/A	IGG	QQLVESGGGVVQPGRSLRLSCAASGFTFSSYAMHWVRQAPGKGLEWVAVISYDGSNKYYADSVKGRFTISRDNSKNTLYLQMNSLRAEDTAVYYCARHATLMNNKDIWGQGTLVTVSS	DIQLTQSPSSLSASVGDRVTITCRASQSISSYLNWYQQKPGKAPKLLIYAASSLQSGVPSRFSGSGSGTDFTLTISSLQPEDFATYYCQQSYSTPRTFGQGTKVEIK	http://opig.stats.ox.ac.uk/webapps/covabdab/
CoV_binder_21	P4A1	N/A	CoV-2	N/A	IGG	EVQLVESGGGLIQPGGSLRLSCAASGFIVSSNYMSWVRQAPGKGLEWVSIIYSGGSTFYADSVKGRFTISRDNSKNTLYLQMNSLRVEDTAVYYCARDLQELGSLDYWGQGTLVTVSS	DIQMTQSPSSVSASVGDRVTITCRASQGISSWLAWYQQKPGKAPKLLIYAASSLQSGVPSRFSGSGSGTDFTLTISSLQPEDFATYYCQEANSFPYTFGQGTKLEIK	http://opig.stats.ox.ac.uk/webapps/covabdab/
CoV_binder_22	S2-E12	N/A	CoV-2	N/A	IGG	QVQLVQSGPEVKKPGTSVRVSCKASGFTFTSSAVQWVRQARGQRLEWVGWIVVGSGNTNYAQKFHERVTITRDMSTSTAYMELSSLRSEDTAVYYCASPYCSGGSCSDGFDIWGQGTMVTVSS	DIVLTQTPGTLSLSPGERATLSCRASQSVSSSYLAWYQQKPGQAPRLLIYGASSRATGIPDRFSGSGSGTDFTLTISRLEPEDFAVYYCQQYVGLTGWTFGQGTKVEIK	http://opig.stats.ox.ac.uk/webapps/covabdab/
CoV_binder_23	S2-M11	N/A	CoV-2	N/A	IGG	EVQLVQSGAEVKKPGASVKVSCKASGYTFTGYYMHWVRQAPGQGLEWMGWINPISSGTSYAQTFQGRVTMTSDTSITTAYMELSRLRSDDTAVYYCARAAPFYDFWSGYSYFDYWGQGTLVTVSS	EIVMMQSPGTLSLSPGERATLSCRASQSVSSSYLAWYQQKPGQAPRLLIYGASSRATGIPDRFSGSGSGTDFTLTISRLEPEDFAVYYCQQYGSSAWTFGQGTKVEIK	http://opig.stats.ox.ac.uk/webapps/covabdab/
CoV_binder_24	CR3022	N/A	CoV-1	N/A	IGG	QMQLVQSGTEVKKPGESLKISCKGSGYGFITYWIGWVRQMPGKGLEWMGIIYPGDSETRYSPSFQGQVTISADKSINTAYLQWSSLKASDTAIYYCAGGSGISTPMDVWGQGTTVTVSS	DIQLTQSPDSLAVSLGERATINCKSSQSVLYSSINKNYLAWYQQKPGQPPKLLIYWASTRESGVPDRFSGSGSGTDFTLTISSLQAEDVAVYYCQQYYSTPYTFGQGTKVEIK	http://opig.stats.ox.ac.uk/webapps/covabdab/
CoV_binder_25	m396	N/A	CoV-1	N/A	IGG	QVQLQQSGAEVKKPGSSVKVSCKASGGTFSSYTISWVRQAPGQGLEWMGGITPILGIANYAQKFQGRVTITTDESTSTAYMELSSLRSEDTAVYYCARDTVMGGMDVWGQGTTVTVSS	SYELTQPPSVSVAPGKTARITCGGNNIGSKSVHWYQQKPGQAPVLVVYDDSDRPSGIPERFSGSNSGNTATLTISRVEAGDEADYYCQVWDSSSDYVFGTGTKVTVL	http://opig.stats.ox.ac.uk/webapps/covabdab/
CoV_binder_26	REGN-3051	N/A	Mers	N/A	IGG	EVQLVESGGGLVQPGGSLRLSCVVSGFTFSNYDMSWVRQAPGRGLEWVSAIRGSGFNTYYADSVKGRFTISRDNSKNTLYLQMNSLRAEDTAVYYCAKDGSIVSMDYWGQGTLVTVSS	DIQMTQSPSALSASVGDRVTITCRASQSISSWLAWYQQKPGKAPKLLIYKASSLESGVPSRFSGSGSGTEFTLTISSLQPDDFATYYCQQYNSYSWTFGQGTKVEIK	http://opig.stats.ox.ac.uk/webapps/covabdab/
CoV_binder_27	REGN-3048	N/A	Mers	N/A	IGG	EVQLLESGGGLVQPGGSLRLSCAASGFTFSSYAMSWVRQAPGKGLEWVSAISGRGGNTYYADSVKGRFTISRDNSKNTLFLQMNTLRAEDTAVYYCAKDRGFGFFDIWGRGTLATVSS	DIQMTQSPSSLSASVGDRVTITCQASQDISNYLNWYQQKPGKAPKFLIYDASNLETGVPSRFSGSGSGTDFTFTISSLQPEDIATYYCQQYDNLPFTFGPGTKINIK	http://opig.stats.ox.ac.uk/webapps/covabdab/
CoV_binder_28	MR17	N/A	CoV-2	N/A	VHH	QVQLVESGGGLVQAGGSLRLSCAASGFPVEVWRMEWYRQAPGKEREGVAAIESYGHGTRYADSVKGRFTISRDNAKNTVYLQMNSLKPEDTAVYYCNVKDDGQLAYHYDYWGQGTQVTVSS	N/A	http://opig.stats.ox.ac.uk/webapps/covabdab/
CoV_binder_29	VHH-72	N/A	CoV-2	N/A	VHH	QVQLQESGGGLVQAGGSLRLSCAASGRTFSEYAMGWFRQAPGKEREFVATISWSGGSTYYTDSVKGRFTISRDNAKNTVYLQMNSLKPDDTAVYYCAAAGLGTVVSEWDYDYDYWGQGTQVTVSS	N/A	http://opig.stats.ox.ac.uk/webapps/covabdab/
CoV_binder_30	Ty1	N/A	CoV-2	N/A	VHH	QVQLVETGGGLVQPGGSLRLSCAASGFTFSSVYMNWVRQAPGKGPEWVSRISPNSGNIGYTDSVKGRFTISRDNAKNTLYLQMNNLKPEDTALYYCAIGLNLSSSSVRGQGTQVTVSS	N/A	http://opig.stats.ox.ac.uk/webapps/covabdab/
CoV_binder_31	Nb#6	N/A	CoV-2	N/A	VHH	QVQLVESGGGLVQAGGSLRLSCAASGYIFGRNAMGWYRQAPGKERELVAGITRRGSITYYADSVKGRFTISRDNAKNTVYLQMNSLKPEDTAVYYCAADPASPAYGDYWGQGTQVTVSS	N/A	http://opig.stats.ox.ac.uk/webapps/covabdab/
CoV_binder_32	VHH-21	N/A	Mers	N/A	VHH	EVQLQESGGGSVQTGGSLRLSCAASGSVYCMGWIRQAPGKEREGVARINSDGSVTYYGSSAKGRFSISRDSAKNTVTLLMNSLKPEDTAIYTCTAGTRKCMDLGSWIDFDYRGQGTQVTVSS	N/A	http://opig.stats.ox.ac.uk/webapps/covabdab/
CoV_binder_33	VHH-55	N/A	Mers	N/A	VHH	QVQLQESGGGSVQAGGSLRLSCVASGSIFSINAMDWYRQAPGKQRELVAGITSGGSTNYGDFVKGRFTISRDNAKNTVYLQMDSLKPEDTAVYYCAAEVGGWGPPRPDYWGHGTQVTVSS	N/A	http://opig.stats.ox.ac.uk/webapps/covabdab/
