## Supplementary Table 6 - Antibodies Naming Format for "Massively Multiplexed Affinity Characterization of Therapeutic Antibodies Against SARS-CoV-2 Variants"

Short_Name	Name	Name_extra
CoV_binder_1	Casirivimab	Casirivimab / REGN10933
CoV_binder_2	Imdevimab	Imdevimab / REGN10987
CoV_binder_3	Bamlanivimab	Bamlanivimab / LY3819253 / LY-CoV555
CoV_binder_4	Regdanvimab	Regdanvimab / CT-P59
CoV_binder_5	Sotrovimab	Sotrovimab / VIR-7831 / GSK4182136
CoV_binder_6	Tixagevimab	Tixagevimab / AZD8895 / COV2-2196
CoV_binder_7	Cilgavimab	Cilgavimab / AZD1061
CoV_binder_8	Etesevimab	Etesevimab
CoV_binder_9	COR-101	COR-101 / STE90-C11
CoV_binder_10	CC12.1	CC12.1
CoV_binder_11	Fab-52	Fab-52
CoV_binder_12	BD23	BD23
CoV_binder_13	m396-B10	m396-B10
CoV_binder_14	CR3014-C8	CR3014-C8
CoV_binder_15	CR3014-D1	CR3014-D1
CoV_binder_16	CR3022-B6	CR3022-B6
CoV_binder_17	CR3022-B11	CR3022-B11
CoV_binder_18	CR3022-G11	CR3022-G11
CoV_binder_19	FC05	FC05
CoV_binder_20	P17	P17
CoV_binder_21	P4A1	P4A1
CoV_binder_22	S2-E12	S2-E12
CoV_binder_23	S2-M11	S2-M11
CoV_binder_24	CR3022	CR3022
CoV_binder_25	m396	m396
CoV_binder_26	REGN-3051	REGN-3051
CoV_binder_27	REGN-3048	REGN-3048
CoV_binder_28	MR17	MR17
CoV_binder_29	VHH-72	VHH-72
CoV_binder_30	Ty1	Ty1
CoV_binder_31	Nb#6	Nb#6
CoV_binder_32	VHH-21	VHH-21
CoV_binder_33	VHH-55	VHH-55
ACE2	ACE2	ACE2
BCL2	BCL2	BCL2
BFL1	BFL1	BFL1
ANeg1	ANeg1	ANeg1
ANeg2	ANeg2	ANeg2
ANeg3	ANeg3	ANeg3
