## Supplementary Table 8 - Epitope Comparison Filtered Results for "Massively Multiplexed Affinity Characterization of Therapeutic Antibodies Against SARS-CoV-2 Variants"

Name	385	408	417	443	444	455	460	475	476	483	484	487	489	494	496	499	500	502
Cilgavimab					24.0
Tixagevimab									4.0				19.0
Bamlanivimab						5.0				4.0	14.0
COR-101			39.0			26.0	10.0	11.0					13.0
Etesevimab			24.0				6.0	29.0				4.0	37.0
Casirivimab			7.0			4.0
Imdevimab					13.0											11.0
Regdanvimab						17.0								19.0
VHH-72		6.0
m396			22.0			13.0							13.0
CR3022						4.0
CC12.1			13.0				6.0	5.0				5.0	13.0
CR3014-C8				7.0													16.0
CR3014-D1						10.0
CR3022-B6													15.0
CR3022-G11	4.0
MR17													8.0
Nb#6						14.0							15.0		7.0
P17			4.0										4.0
P4A1			31.0			35.0	6.0	5.0					16.0
S2-E12						9.0		4.0					35.0
m396-B10		50.0				4.0									22.0			52.0
