## Supplementary Table 9 - Curated Fold Difference Results for "Massively Multiplexed Affinity Characterization of Therapeutic Antibodies Against SARS-CoV-2 Variants"

mutant	ACE2	BD23	Bamlanivimab	CC12.1	COR-101	CR3014-C8	CR3014-D1	CR3022-B11	CR3022-B6	CR3022-G11	Casirivimab	Cilgavimab	Etesevimab	FC05	Fab-52	Imdevimab	MR17	Nb#6	P17	P4A1	REGN-3048	REGN-3051	Regdanvimab	S2-E12	S2-M11	Sotrovimab	Tixagevimab	Ty1	VHH-21	VHH-55	VHH-72	m396	m396-B10	CR3022
CoV2 CODON 1	-0.2637301232499998	-0.31613926333333353	-0.06966735583333294	-0.037023109333333304	-0.01219116666666653	-0.015874380666666577	-0.5797806813333333	-0.03802669366666667	0.013706866499999748	-0.26246990391666647	-0.3133619364166669	-0.20838307774999953	-0.05705774300000033	-0.008002310000000179	-0.06954195075000036	-0.02426425533333343	-0.007886586666666417	0.07479353133333333	-0.27303462749999996	-0.17689355666666673	-1.118350724416667	0.2703552920000005	-0.036923603333333554	-0.04249708383333317	-1.4631021319166668	-0.005969293416666854	0.08272993466666678	-0.37759103783333314	-0.07563424841666722	0.6570396370833329	0.03823782708333323	0.03496408816666641	-0.0002434202500001259	-0.07254681875000002
CoV2 CODON 2	-0.19130090758333296	-0.4044673753333332	0.021526120166666995	-0.05444165033333337	-0.02313092966666641	-0.0070713436666667295	-0.6637238953333333	0.05060004433333343	-0.1015522575000003	-0.1536315985833332	0.35615255125000056	0.018800806250000246	-0.04957988600000007	0.3004600453333328	-0.03956438541666696	0.08020148066666644	0.0905939646666667	-0.025791487000000002	0.18516709583333357	-0.004626892999999743	1.5197072399166665	-0.48036561533333266	0.022768762333333248	0.08181979483333346	0.5881710790833332	-0.24028350441666735	-0.11225292666666631	0.10763655216666645	0.06435828824999934	-0.4835637879166672	-0.013237333583333344	0.10235751449999952	-0.014965058583333413	-0.05495947108333388
CoV2 CODON 3	0.2800188934166665	1.259989503	0.1017679555000004	0.09331497333333338	-0.05506267099999973	0.12932062866666638	0.49414707400000024	-0.039342649000000174	0.14144409116666634	-0.06749441924999955	-0.26930174608333335	0.024797613583333877	0.011177289666666645	0.05137709399999979	-0.005567347750000007	0.016280346333332973	-0.0005198090000000377	0.0420204019999999	-0.18650139583333347	-0.033411589666666686	0.6438747242499998	0.12117010766666736	-0.04317166633333347	0.034737295166666904	-0.052524735583333815	0.6000431202499992	-0.10317334133333333	0.06726694983333292	0.02237440158333337	-0.06819378291666744	0.0004796120833334694	-0.09515419150000026	0.033365947416666764	-0.01757245208333358
CoV2 CODON 4	0.17501213741666666	-0.5393828643333336	-0.05362671983333289	-0.0018502136666664892	0.09038476733333378	-0.1063749043333333	0.7493575026666668	0.026769298333333635	-0.0535987001666669	0.4835959217500003	0.22651113125000055	0.16478465791666697	0.09546033933333309	-0.34383482933333376	0.11467368391666644	-0.07221757166666687	-0.0821875689999999	-0.09102244633333334	0.2743689275000003	0.21493203933333316	-1.04523123975	0.08884021566666744	0.05732650733333333	-0.07406000616666653	0.9274557884166659	-0.3537903224166672	0.1326963333333333	0.20268753583333288	-0.01109844141666727	-0.10528206625000003	-0.025480105583333357	-0.04216741116666656	-0.018157468583333336	0.1450787419166666
CoV1 RBD	-1.1265336255833334	-0.3779218450000008	0.6175827785000003	1.5907980573333333	1.003217963	0.09815562866666672	-0.7252930036666667	-0.5925673576666668	1.1164891908333334	0.05008844208333363	-0.5688479727499998	1.2124414842500006	1.5536561859999993	-0.30917148266666716	1.2703548355833332	0.8936228986666663	0.8626691546666669	0.9658739053333331	0.3704878361666668	0.7675804293333337	-0.35281274741666735	-0.11884549033333203	1.1504382116666667	1.6213934301666673	-1.3462842915833337	-0.3094571610833339	1.1682257863333338	0.5939983131666668	-1.2474325450833337	-0.38313502158333357	-0.38926541758333333	-2.1242895038333334	0.019765948416666568	-0.7543216090833333
MERS RBD	0.40907172641666634	-1.1809187933333334	1.4120963041666672	1.830864085666667	1.0515628093333338	1.7230184000000002	0.6359581293333334	0.6858213306666667	1.8820190401666659	1.1828915144166674	0.23257201591666687	1.6905591039166672	1.7508320946666662	-0.5550154333333339	1.63040005725	1.8239496643333328	1.830134820666667	1.8772522803333334	-0.4576943138333329	1.1810028700000001	-1.406615290750001	-2.333187770333333	0.8825734403333332	1.5886581051666668	-1.1141171849166673	0.3070445269166666	1.856289728	0.49961761316666653	-2.5103379644166672	-2.6140863089166673	1.6782424440833337	0.7743339425000002	1.7772925347499997	1.5187603959166667
WIV1	-1.3563987915833335	-0.07926248600000063	0.7881878825000002	1.831992051	0.9483938396666667	0.34376220199999996	-0.19522823633333308	-0.815099118	1.6298688218333333	-0.6051329392499998	1.065426437583333	1.562282204583334	1.738062283666667	0.8357244733333329	1.5667369182499995	1.0895830589999995	1.813709165	1.0575170773333333	0.5669202121666665	1.5227392376666666	0.49435778558333343	0.33121665133333433	1.5199321070000003	1.5516183541666668	-0.6762188655833334	-0.5050002437500005	0.9807936416666669	-0.28508399283333397	0.06200651091666609	0.11314414941666628	-0.5153208615833333	-0.4062242891666674	1.5807072774166666	-0.8487086430833335
RaTG13	1.4604800497499992	0.07696316466666708	1.2620921688333337	0.0822937216666666	0.8786960896666667	0.08685335233333302	0.958060128333333	0.11642065666666679	0.5183121594999995	0.5236304997500005	2.063776021583333	1.4443679022500011	0.10283014966666659	0.6737553279999999	1.1672439292499994	1.311670798	0.5851109643333334	1.8370511133333332	0.14472020783333361	0.0261150956666667	1.775094999916666	0.9219923540000012	2.1096814110000004	0.6263160135000001	0.7477794770833328	1.1810979202499996	1.2248684386666666	1.3983772208333334	0.796688286916666	0.022852914749999176	-0.2511983735833332	0.4647680464999997	2.1709066127499996	-0.012614157083333133
LYRa11	-1.0404390639166667	0.5071900646666672	1.033109316166667	1.8884508226666668	0.8011342913333332	0.21181257066666626	-0.148874615	-0.7636204116666667	1.5256769651666666	0.48832897275000087	0.19300250458333368	0.9647670342499999	1.4091760636666664	0.8910109076666664	1.6611394255833332	0.9147265183333333	1.638427590666667	1.2289406966666667	0.5131546304999994	1.6541700786666669	-1.1145824587500006	0.750879707333334	1.5059755296666668	1.2434147661666668	-0.4879805702500004	-0.40370517941666706	1.1697941120000002	0.720233200833333	-0.2975892310833341	-0.1733779959166668	-0.49484556391666656	-0.4383722541666666	1.02922368375	-0.9210723014166667
V367F	-0.8618479775833339	-1.3733988210000003	-0.4306325728333329	-0.4703215123333332	-0.5474096023333331	-0.05751492100000011	-1.0702599499999998	0.014086148333333215	-0.24096933450000035	-0.28756838558333286	-0.6608929260833329	-0.29540343308333283	-0.5420918980000001	-0.5914812866666672	-0.48362484675000006	-0.4142902340000002	-0.5178388403333332	-0.31611594033333335	-0.14908348083333323	-0.5243670456666667	-1.4853301007500006	-1.0946853129999992	-0.4263752586666666	-0.2710600528333331	-1.2289534875833337	-0.436030767416667	-0.26957913266666655	-1.1620107458333335	-0.541600204416667	-1.095471318916667	-0.3913662289166666	-0.6470871238333333	-0.4242948162500001	-0.11790219174999983
E406W	0.3678618960833333	0.22703285199999979	0.04205646150000031	0.8286615880000001	0.779334922666667	0.6824712066666667	1.4397507596666665	0.2867451059999997	0.105636158833333	1.1050963427500007	0.4921804689166671	0.4798822172500006	1.5939122773333334	0.7713738779999999	0.2760781509166663	0.4851591306666665	1.2913847946666668	1.0348141083333333	1.2205222271666663	1.548142064	-0.09224571341666721	0.8394844296666668	0.9303530903333335	0.15950877283333353	-0.11585043391666705	-0.007263794750000496	0.13606837866666677	0.8297349044999995	1.097636361916666	0.6728883274166666	-0.10328641658333337	0.9596971421666662	0.6222667010833334	-0.11123954375
R408I	0.10454501174999997	-1.1949042020000005	0.12780200983333367	-0.17367002600000003	-0.02450662466666631	0.3433206070000001	-0.8390440933333334	-0.022155423999999924	-0.07012972816666685	-0.025181925583332987	-0.41226967508333323	0.11862168058333422	-0.02052492100000025	-0.3308227846666667	0.08018509391666662	0.02036800633333291	0.01435476366666677	-0.037826848333333385	-0.0981380091666666	-0.17114775466666687	0.021369110249999324	-0.5226972626666662	0.08976497133333328	-0.17682434550000004	-0.288227748583334	0.23286101624999933	-0.11505004933333307	-0.3470621955000004	-0.09756698741666758	-0.3236274089166673	0.3386501560833335	-0.36329714616666653	1.86723745575	0.010488770249999835
K417N	-0.3447799369166664	0.26802112566666647	-0.2072645561666664	0.9751472343333332	0.8208902046666671	0.35856000133333343	-0.4523229446666668	0.07467514266666675	0.12142809483333306	0.5707557357499999	-0.14882148774999981	0.01781755658333406	1.9567764213333334	0.12272823633333285	-0.24039836575000018	-0.1377460776666668	0.1510998656666671	-0.3305168403333334	-0.03274507516666647	1.0668920450000001	-1.7248330580833335	0.03717392533333408	-0.00479900600000005	-0.25013209283333304	-1.4382321559166669	-0.396003633416667	-0.08125091966666664	-0.7059084815000001	-0.37814351208333363	-0.025124534250000607	-0.08384564058333321	-0.13730685250000052	0.16079859541666663	-0.11921568375000025
K417T	-0.6932953965833337	0.5997834906666668	-0.2675075491666663	0.44400519500000013	1.1709958643333334	0.01307631499999995	0.07876676633333313	-0.03679928233333318	0.13131085549999977	0.3489711724166671	-0.2774023947499997	-0.12201634574999942	1.1913139599999998	-0.2450615930000004	-0.3203063654166668	-0.204645323666667	0.13532341733333353	-0.45316846	-0.3931531245000002	0.9982616643333333	1.5129822935833328	-0.5047299633333329	0.10711189666666665	-0.2300543218333333	-0.9229202292500003	-0.10687164308333363	-0.3843483803333332	-1.144838773166667	-0.43976523341666685	-0.09371069991666703	-0.10565334725000008	0.8690672811666671	0.021781320083333222	-0.18210728808333343
N439K	-0.27177579924999984	0.5875276773333331	0.2713864985000005	0.05567721966666683	0.1939591986666669	-0.15203324633333315	-0.677103003	0.0019598133333331713	0.1664283711666663	-0.056597201583333145	-0.38599621641666637	0.44358454925000057	-0.04599065833333338	-0.44805384833333384	0.14575836391666663	0.5287196289999998	0.054030304000000307	0.11441624166666675	0.08607673050000031	-0.0997593286666667	0.8759352225833332	-0.5235513493333324	0.1275365829999997	-0.03137525183333345	-0.033819834916666736	0.07341816758333275	-0.08432613933333322	0.8741527178333333	-0.1088419547500008	-0.6847627905833336	-0.35216590491666666	-0.060599219500000245	0.007386220083333228	-0.12608537841666667
K444Q	0.21811311141666723	0.32967822333333263	-0.26666056449999953	-0.16084913833333325	-0.24060432966666645	-0.2307813046666667	-0.6591041289999997	-0.03918714333333351	-0.14001006416666684	0.1315955760833336	-0.30050222508333313	0.941590564583334	-0.06199685933333354	-0.6461127866666672	-0.15715219175000028	0.5446299636666663	-0.09611109133333318	-0.09692040600000018	-0.1409183641666667	-0.2585520459999999	0.7615575352499997	-0.6849184456666659	-0.06446023200000006	-0.06490955450000002	-0.283904409916667	0.17687204991666627	-0.0680046826666667	1.6787285725000003	0.08497138558333273	-0.4511976652500005	-0.12666901591666668	-0.6166051844999998	-0.09646188725000004	-0.160218809416667
G446V	0.3736168494166665	1.1629120709999992	0.45805549550000046	0.14568431399999993	0.058860749000000157	0.8510240216666667	-0.34310616766666646	0.152888281333333	0.35059413049999955	1.6924601630833342	0.6427081499166669	1.1914212472500005	0.15261074699999977	-0.5148463170000006	0.46847586658333307	1.2281103793333334	0.7235177623333335	0.29095649	-0.17819819283333294	0.031183482666666595	0.6318098775833336	0.5080253986666672	0.6731930883333332	-0.0706460898333332	0.12982643241666647	-0.1756295924166671	-0.014972266000000012	2.630556639166667	0.7917684055833334	-0.5337823065833338	-0.010952975249999941	-0.27828532449999965	0.4982658827499997	0.10684175391666706
L452R	-0.6932128069166672	0.2437778763333327	0.7412863358333335	-0.2058222196666667	-0.36802148033333304	-0.1302085713333334	-0.8661007949999997	-0.12256063666666672	-0.047351024500000616	-0.30363137024999975	-0.13540779474999942	0.6206805285833341	-0.22136232300000014	-0.36195808333333357	0.9711565999166669	-0.16818768566666686	-0.2380299893333332	-0.1363904726666667	0.597934198166667	-0.5253207893333334	-1.0999545617500002	-0.29676740266666624	0.6228731416666669	-0.12909684116666664	-0.5422762149166669	-0.07003612541666682	-0.08024815299999966	0.06028757916666594	-0.5117849994166672	-1.0551873785833337	-0.12666096024999984	-0.4462606385000001	-0.3992610305833334	-0.10120020741666691
Y453F	-0.38697939791666647	0.4318052200000002	0.5552715325000006	0.468406141	0.2434866703333336	0.11672796033333355	-0.3581733709999999	0.22941037733333358	0.22404304483333326	0.26467278475000033	2.5298488922499995	0.12968404425000069	0.14335407799999977	0.39780292666666695	0.5432109185833334	0.18145033966666646	1.0922321603333336	0.9076098403333334	2.3048792928333333	0.48661182433333283	2.4269135919166667	1.1012206240000002	0.5739637706666667	0.35751299316666674	0.6782513927499996	-0.12654506641666696	0.11913266833333314	0.9017264461666663	0.5390147625833324	0.11583649141666674	0.11881737441666673	0.060714439833333245	0.09650883041666658	0.004187061916666623
A475V	1.5740038480833336	2.0279457553333335	-0.014757307833332955	0.6440508580000002	1.708810215666667	2.250029760000001	2.3346849623333332	0.4181334219999999	0.6697253244999997	0.363258585416667	0.40861428591666726	-0.13895966074999944	0.9055888286666665	0.11468869299999973	0.3118349465833332	0.004932944666666383	-0.15312651733333316	0.32716271033333355	2.137322573833334	0.41026012333333317	0.5803940209166667	-0.6130782903333327	-0.16113443566666685	0.20217886183333333	0.16041351574999974	1.4590606699166662	1.141609217666667	2.478182577833333	-0.3427008330833341	0.06161810108333299	0.041044265749999864	0.8533924644999997	0.07291813274999992	0.1062782109166669
S477N	-0.5624031742499995	-0.7545952430000002	-0.13666972316666648	-0.2704177963333334	-0.216809362	-0.10621771766666677	-0.7569776953333334	-0.147080176	0.7538992161666662	-0.3737207632499999	-0.4605070904166666	-0.03358215308333312	-0.3225409203333336	-0.5174195460000004	-0.15071718808333334	-0.10767011366666668	-0.22221415599999994	-0.19329118133333334	-0.18232153483333313	-0.32182347033333314	0.12874114891666721	-0.6398618789999992	-0.150729726	-0.16780151183333336	-1.4044764402500003	-0.11576702141666706	-0.17640168066666662	-0.7417096851666671	-0.35268727608333394	-0.798479407916667	-0.2502299575833332	-0.3268619118333338	-0.26081572025	-0.23155966208333356
V483A	-0.6030893345833337	0.29677253866666664	0.24317581650000042	-0.2082032399999999	-0.16125318633333308	0.1774197986666668	-0.6899769770000002	-0.1404958150000002	-0.16302065116666675	-0.5497054719166663	-0.4949930624166665	-0.07036835841666589	-0.2601901356666667	-0.5822412123333336	-0.2214934694166668	-0.23176232833333366	-0.5036475736666666	-0.19224643266666663	-0.12999543683333314	-0.25928850699999995	-2.0845433677500003	-0.7993815343333326	-0.12067196133333336	-0.2780079521666665	-1.1303370812500002	-0.46989588608333377	-0.28189652833333323	0.12238568649999992	-0.3758165757500005	-0.5235868989166672	-0.2586938919166665	-0.4719531551666667	-0.3330193842500001	-0.2328049124166669
E484A	-0.37429480724999964	0.5728302630000002	0.8996027175000003	-0.0963981113333332	-0.05829584033333313	0.20265280733333335	-0.47808905033333327	-0.16869595966666662	-0.09976574883333367	-0.3085604669166664	-0.1226317787500002	0.058795859583333776	0.22809732433333307	-0.1638414763333338	0.30267848191666635	-0.17436275200000018	-0.10711817533333312	0.7383182146666668	0.02578413349999975	-0.455636468	0.5594253995833327	0.1810340693333341	0.16779417666666663	0.14309973116666663	1.2301138200833335	-0.10929688408333371	0.39429687999999996	1.2850015721666663	0.02271616824999967	-0.3595043772500004	-0.11655855025000006	-0.41645795250000006	-0.1860695705833334	-0.27854552575000024
E484K	-0.4747616262500003	1.305739426333333	1.2483953148333333	-0.024205905000000083	-0.14241669799999968	0.7606077786666672	-0.28360547599999997	-0.009933689333333495	0.15170067983333313	-0.06685829591666637	1.21727737325	0.37475510291666714	0.3877874213333332	-0.5106629746666671	0.8112941219166669	-0.08152051000000027	0.168692051666667	1.3321365276666666	0.24611161850000007	-0.6441208803333335	1.5582552942499994	0.10753249333333414	0.31861199733333323	0.36746945050000024	0.05843155774999964	0.4718978745833331	0.5077655013333333	0.37394753583333307	1.004283435583333	0.5547001504166662	-0.04401639791666656	-0.21031694616666696	-0.15628765725000016	-0.0537379794166668
E484Q	-0.4376085199166666	0.4756079739999999	1.3056886068333335	-0.09714803966666652	-0.11093601466666647	0.233553992666667	0.19502894466666687	-0.015664953666666648	-0.01390574816666712	-0.3635382872499999	0.6180971515833336	-0.08903456308333269	0.15356958166666645	-0.372500475666667	0.10062889858333302	-0.06592529566666694	0.10498717500000021	0.05790360866666677	0.4472232275000003	-0.3333121663333336	0.6561922062500001	-0.402211214999999	0.23079558599999994	0.12658329283333347	-1.3560457129166672	-0.29292242275000024	0.11930376600000026	0.8801722711666664	0.5628643145833321	-0.009856097916667306	-0.09338137658333334	-0.3581038351666672	-0.14713934358333336	-0.022389439416666823
F486K	0.17242397508333296	1.580737865333334	0.28049769183333373	0.7763444510000002	0.4397009763333337	0.0884095163333336	0.7062076113333333	-0.09019730966666661	0.8770791098333326	-0.5720018755833327	0.6600805789166668	-0.15597516941666623	0.9565813029999999	-0.21876645833333397	-0.10108582275	-0.15787858033333357	1.204801594666667	0.3322164053333331	0.5938644844999996	-0.18873822266666673	1.3410398435833333	-0.3050084716666661	0.9740733526666667	1.0411386878333337	-1.2064932075833334	-0.169458099416667	0.9577728743333334	0.5289948371666662	-0.03307364541666713	0.5932484420833326	-0.13389720591666665	0.1727878365000004	-0.2394076939166666	-0.21274673641666686
S494P	-0.471253632916667	0.4570399176666671	0.9257504998333339	-0.2299513986666667	-0.18473829133333308	-0.005859620333333204	-1.1048556846666664	-0.23889125833333336	-0.11833148250000036	-0.1260014059166663	-0.06679718374999988	0.061173873916667176	-0.10941473300000015	-0.47739073100000007	-0.04801985141666676	-0.19258262266666692	0.006495138666666733	1.012012213666667	0.08517630616666638	-0.3729419383333332	-1.8764131580833339	0.3027404596666674	1.4854396356666668	-0.25898455083333305	0.02779729341666659	-0.17440710975000062	-0.22190762566666677	1.429251240833333	0.09860622358333249	-0.7361068635833337	-0.05408874291666654	-0.5649699538333337	-0.17702551858333326	-0.23161933408333346
N501D	1.0218485834166673	-0.5552794920000004	-0.6117363251666663	-0.5282923333333334	-0.14243407066666625	-0.1851144383333332	-0.9578111080000002	-0.29083013133333324	-0.3022726165000005	-0.6300845349166662	-0.5646126430833334	-0.496935904083333	-0.8093641406666668	-0.609529358666667	-0.4742816440833335	-0.4400754106666669	-0.013950205666666715	-0.2943724906666667	-0.28215122149999994	-0.33071708066666683	-1.4524483470833336	-0.6112217909999993	0.2703500649999999	-0.3900820855	-1.2715632909166668	-0.18928833808333367	-0.36781768866666664	-1.0430767108333334	-0.5174622590833335	-1.2994266645833337	-0.12838250991666655	-0.22248343750000021	1.3326142724166667	-0.31363059341666677
N501F	-1.2009147585833335	-1.7789105076666671	-0.1546437408333332	-0.04594763533333324	0.903237469	-0.0778788016666665	-0.4980688796666666	-0.1992397090000002	-0.05284350650000014	-0.4096899539166663	-0.5843180460833333	-0.292802689416666	0.02060313199999997	-0.3461875433333339	-0.29554646775000015	-0.26093500633333355	0.03985241433333364	-0.07329694200000003	0.02822991750000048	-0.03535912500000005	-0.8148381190833338	-0.5308583173333332	0.7703977966666666	-0.17030625416666667	-0.9475632395833333	-0.18716485508333358	-0.15798231299999999	-0.2836566541666672	-0.4067504534166675	0.1521918367499997	-0.14148439224999987	-0.589836680166667	-0.20311244858333344	-0.12068127608333334
N501S	1.3923301977499998	0.15898470066666626	0.10417823983333374	0.2989678276666665	0.2558456986666666	1.2380309796666664	-0.6040962353333335	0.14529316433333328	0.18588326583333337	0.21578409074999993	0.17537238258333376	-0.13859260808333307	0.7622906886666663	0.6782678146666665	0.2559731062499999	0.15491577999999984	0.4183608573333335	0.18536265699999988	-0.07520826516666679	0.8148495073333335	-1.0969478130833337	0.6393316013333337	0.33018825333333335	0.0669335781666669	-0.7161228359166669	0.3719691609166662	-0.1172772483333333	0.2401952431666663	1.0194676905833333	0.11062047208333281	-0.01268640658333342	1.1981823654999992	0.5414166734166665	-0.09793934341666666
N501T	-0.5848179819166668	-0.33815642566666737	0.11315414083333364	0.30737587700000013	0.3251827663333333	-0.11878027333333319	0.10396612800000016	0.05193277866666679	0.01627154083333293	0.7694958560833334	-0.31390818841666634	0.08446866825000088	1.1199270849999998	0.03973412566666612	0.08029366824999995	-0.03256349000000025	0.14914370866666693	0.030087353666666594	-0.3682438101666665	0.09996328733333315	2.4269135919166667	0.6967428656666677	0.6431457886666667	-0.010212004833333177	0.31739412941666645	-0.04079993141666716	0.45033247600000004	1.4098576411666666	0.47744234758333315	0.6403020180833328	-0.05748126691666644	0.709885489166667	0.02198672741666652	0.049020208583333336
N501Y	-0.802977166916667	-1.0898348786666667	0.0010621791666671765	0.18800278199999987	0.8577172866666669	0.9306660723333329	0.24846035200000038	0.11683413400000009	0.1552827578333329	-0.29703890058333293	-0.39110204308333296	-0.07918831408333249	0.17306491333333307	-0.1307869006666671	0.1298130069166663	-0.012783766333333446	0.07346700233333348	0.14435883366666646	-0.02610997683333327	0.14596094833333328	-0.07320053775000002	-0.24742064366666572	0.764184762	-0.041879210499999875	-0.5203430905833333	-0.09127702674999982	0.14409497633333368	0.3894390255000002	0.03442019391666662	0.11831171408333274	0.14936365241666683	0.5660914691666665	-0.11173989291666664	0.04833263691666678
G502D	0.6668952367500003	-1.1887326476666669	-0.5186568684999997	-0.23311273333333327	0.30959058833333386	-0.03096217533333334	-1.246612761333333	-0.264736136	-0.3276470568333334	-0.46447477391666614	-0.5743340954166667	-0.48683735474999956	-0.48442110333333344	-0.5280973140000003	-0.5323858447500002	-0.31140906633333354	-0.5820323869999999	-0.5209203073333333	-0.22573824750000027	0.11108139666666661	-1.3926888610833337	-0.9547098036666659	-0.5307796186666667	-0.3543893301666665	-1.392646033916667	-0.22259287575000064	-0.3908628049999998	-1.3414392078333335	-0.5391983340833337	-0.7598643592500007	-0.07718691158333324	0.44431020516666697	1.1422986340833334	-0.3493073814166665
A520S	1.5981012000833337	0.01877148300000009	0.11317500016666715	0.034297334999999984	-0.18829155199999992	0.6648562460000005	-0.5617669006666666	0.11444102233333342	-0.11271287416666698	0.7584649334166669	0.7441785969166665	-0.30565772274999925	0.012086376333332982	-0.009354098666667365	0.10354079591666654	-0.006387505000000182	-0.01349116733333311	-0.059199684666666696	-0.3035264318333333	-0.2254878869999999	0.6334330392499998	-0.6581019249999991	0.029137368333333358	-0.20164666816666665	0.502844903416666	0.10755142191666645	-0.028287679333333315	0.4402691951666666	0.13498078324999918	-0.7614177825833335	-0.15938007991666658	0.09172342883333329	-0.005125708250000027	0.6419680132499999
E484K+K417N	-0.70525389725	-0.002603321666666769	1.5707459535000006	1.4498238706666668	2.217942917333333	0.13914634666666648	0.0784391293333333	-0.046990888999999925	0.15902535949999974	0.21059599808333362	1.1907763199166665	-0.11545268908333295	1.6153218793333328	0.6946401176666668	0.35455822391666647	-0.1755865990000003	0.36665185233333353	0.7562790973333334	1.8494303568333335	1.1414881566666668	2.4269135919166667	0.3229418810000011	0.5918927	0.38338356750000013	2.8867572984166663	-0.16284655841666718	1.0509066190000003	-0.32897335550000006	0.6934484965833327	0.7010515797500001	-0.07260697525000004	0.3979112028333329	-0.01796101791666671	-0.1602956754166669
N439K+Y453F	0.9762104647499994	3.115677218666667	0.4335379808333337	0.6519856256666667	1.0645012710000006	1.5000617756666668	0.9405576246666665	0.1884348126666664	0.8593475741666665	1.0066072287500003	1.8495572285833335	0.7684769282500006	1.0458408779999997	0.42725179833333327	0.7465749852499999	0.6692080743333333	1.9483231959999998	1.1379956720000002	1.3505599171666667	0.18920882800000016	1.4577511379166666	0.8625677556666673	0.8721810756666666	0.17713813383333354	2.193703170083333	0.6303826239166659	1.1240309153333332	4.2762796765	0.8368923595833326	0.7494368994166662	-0.09940024058333308	0.5416142598333336	0.19624459241666647	0.36047486991666644
S477N+A376T	-0.6442685255833336	0.7256624749999991	0.01941619550000029	-0.05029161033333329	0.12566466600000026	0.2581437236666668	-0.7334638470000001	0.18711809300000004	0.4506055384999994	-0.316624100583333	-0.2184627050833332	0.04288296758333354	-0.02378320100000031	0.15830380733333316	0.004243025916666365	0.02616966833333323	0.02055746533333358	0.06288912800000002	0.665337735833333	-0.19694894966666676	0.13736068525	-0.2667334313333325	0.025113456666666645	-0.039168047833333164	0.10941425074999955	0.1476789989166667	0.06614147566666673	-0.03557908249999997	-0.18500895908333348	-0.5523447122500005	-0.01535821458333353	0.22468082416666668	-0.10261683091666662	-0.10797083775000038
S477N+E484K	-0.8885019129166665	1.2631586756666664	1.0356207508333337	-0.09433628366666658	-0.04087981433333332	0.038432604333332954	0.19488459700000016	-0.08237112933333335	0.6612796951666662	0.27704762775000025	0.1655394212500001	0.27905435558333425	0.516556665	-0.43781085666666697	0.5430420965833331	-0.12340801766666676	0.08507789733333349	1.246493423	1.210609714166667	-0.5552931910000001	1.3739403932499998	1.6758023823333343	0.40211230200000014	0.421545202166667	0.08238164474999987	-0.22734522908333377	1.1898448390000003	0.9305805254999999	0.11948998458333282	0.22778200941666604	-0.05689283891666652	-0.22759058416666678	-0.2032603542500001	-0.2115752537500002
N501Y+E484K	-0.9774247149166668	2.114330356666666	1.7786445851666668	0.32318486533333357	1.7363032819999997	1.0498715733333335	0.08511510266666678	0.22092956966666666	0.31818267183333293	1.2340835607500005	2.364471821583334	0.12876238891666736	1.2376025166666664	1.2703626773333334	0.7129268032499996	0.05493695199999982	0.26206365933333364	1.1169506543333334	0.6589830628333337	-0.12241374266666649	0.7883516332499996	1.4051726366666677	1.5593393153333337	1.5065465211666667	2.2995688407499997	0.06118840558333316	1.0031770270000002	1.3512641715	1.0238967989166659	0.7692623200833331	0.09816216708333347	0.3604705414999998	-0.17954346458333348	0.17047392758333335
N501Y+K417N	-0.6393100669166674	-1.9733473430000004	-0.2902916051666664	1.7861750706666661	1.3058900833333333	-0.18171460233333314	-0.3678176803333333	-0.010276399000000103	0.2972508591666665	0.5039614270833337	-0.16491069408333292	-0.3857109777499994	1.153400448	-0.14207992133333391	-0.22455893541666683	-0.23486233833333348	0.4347987913333333	-0.21272192899999998	-0.27930012316666675	1.3846719916666668	1.6414808325833334	-0.4596782133333326	0.7603343086666665	-0.25982248883333314	-0.7003642369166672	-0.20041515808333354	-0.24058836333333322	-0.6447065508333334	0.026420679916665968	0.10279099841666595	0.044170120750000263	0.9712373878333329	0.1304380574166666	0.12863275991666656
N501Y+K417N+E484K	-1.1475745292500004	0.7480228896666663	1.2793338911666672	1.2816817176666666	2.0478406980000003	1.937828010666667	0.19643199466666728	0.13061100299999984	0.011382754166666231	0.5672852507500006	1.2306395215833335	-0.05103433274999958	1.770793966	0.7108821286666664	0.7459147179166665	-0.17745995966666683	0.5917633950000001	1.2631844493333335	1.3136264131666664	1.4663389700000005	2.4269135919166667	0.6951649600000009	1.343101460333333	0.06030008416666677	1.81748762975	-0.24995325975000027	0.5274526246666669	2.6174851175	1.0753238062499997	0.6924003274166668	0.11664122141666677	1.0655317548333336	-0.08812515725000014	0.016022685916666335
N501Y+K417T+E484K	-1.3757814695833335	0.48506686366666685	1.2336571195000003	0.5652993550000001	1.4983270660000003	0.5573760269999999	-0.1293221206666666	-0.1166429853333335	0.15001138449999996	-0.50745992425	0.45108460358333335	-0.2512412044166661	1.7309727576666665	0.9116591899999995	0.23824249224999994	-0.40982180866666684	0.3471859673333335	1.2314437630000001	1.1760934491666664	1.0999040880000004	0.7921988922500001	0.33000171066666706	1.1853089923333333	0.25346098483333335	0.12730836874999962	-0.24326505641666651	0.2966973800000001	0.9365187628333329	0.5910496665833329	0.6314698627499999	-0.04947751958333346	0.9597767111666666	-0.24661505758333335	-0.13109623675000015
